# A cell competition-based drug screen identifies a novel compound that induces dual c-Myc depletion and p53 activation

**DOI:** 10.1101/2020.05.16.089755

**Authors:** Dagim Shiferaw Tadele, Joseph Robertson, Richard Crispin, Maria C. Herrera, Marketa Chlubnova, Laure Piechaczyk, Pilar Ayuda-Durán, Sachin Kumar Singh, Tobias Gedde-Dahl, Yngvar Fløisand, Jørn Skavland, Jørgen Wesche, Bjørn-Tore Gjertsen, Jorrit M. Enserink

## Abstract

BCR-Abl is a driver oncogene that causes chronic myeloid leukemia and a subset of acute lymphoid leukemias. Although tyrosine kinase inhibitors provide an effective treatment for these diseases, they generally do not kill leukemic stem cells. Leukemic stem cells are cancer-initiating cells that compete with normal hematopoietic stem cells for the bone marrow niche. Using BCR-Abl as a model oncogene, we performed a drug screen based on competition between isogenic untransformed cells and BCR-Abl-transformed cells, and identified several compounds that selectively target BCR-Abl-transformed cells. Systems-level analysis of one of these novel compounds, DJ34, revealed that it induced depletion of c-Myc and activation of p53. c-Myc depletion occurred in a wide range of tumor types, including leukemia, lymphoma, lung, glioblastoma and breast cancer. Further analyses revealed that DJ34 interferes with c-Myc synthesis at the level of transcription, and we provide data showing that DJ34 is a DNA intercalator and topoisomerase II inhibitor. Physiologically, DJ34 induced apoptosis, cell cycle arrest and cell differentiation, and primary leukemic stem cells were particularly sensitive to DJ34. Taken together, we have identified a novel compound that dually targets c-Myc and p53 in a wide variety of cancers, and with particularly strong activity against leukemic stem cells.
