## Supplemental Table S1 for "A cell competition-based drug screen identifies a novel compound that induces dual c-Myc depletion and p53 activation"

### Sheet: Westerns
Name	Mono/polyclonal	Species	Company
anti-Akt pSer473 (D9E)	Monoclonal	Rabbit	Cell Signaling Technology
anti-Akt (pan; C67E7)	Monoclonal	Rabbit	Cell Signaling Technology
anti-c-Myc pSer62 (EIJ4K)	Monoclonal	Rabbit	Cell Signaling Technology
anti-Stat5 pTyr694	Polyclonal	Rabbit	Cell Signaling Technology
anti-Stat5 (C-17)	Polyclonal	Rabbit	Santa Cruz Biotechnology
anti-c-Myc pThr58	Polyclonal	Rabbit	Abcam
anti-c-Myc	Polyclonal	Rabbit	Cell Signaling Technology
anti-beta actin	Polyclonal	Rabbit	Abcam
anti-p53	Polyclonal	Rabbit	Cell Signaling Technology
anti-p53 pSer15	Polyclonal	Rabbit	Cell Signaling Technology
anti-PARP	Polyclonal	Rabbit	Cell Signaling Technology
anti-vinculin	Monoclonal	Mouse	Merck Life Sciences(Sigma)
APC anti-mouse CD25	Monoclonal	Rat	BD Biosciences
APC anti-mouse CD43	Monoclonal	Rat	BD Biosciences
Anti-CD38 PE	Monoclonal	Mouse	Abcam
Anti-CD34 FITC	Monoclonal	Mouse	Abcam
c-Cbl pY774 Alexa 647	Monoclonal	Mouse	BD Biosciences
ERK1/2 pT202/Y204 Alexa 647	Monoclonal	Mouse	BD Biosciences
NFκΒ pS529 Alexa 647	Monoclonal	Mouse	BD Biosciences
rpS6 pS235/256 Alexa 647	Monoclonal	Mouse	BD Biosciences
Stat3 pS727 Alexa 647	Monoclonal	Mouse	BD Biosciences
Stat4 pY693 Alexa 647	Monoclonal	Mouse	BD Biosciences
Stat5 pY694 Alexa 647	Monoclonal	Mouse	BD Biosciences
4EBP1 pT36/pT45 Alexa 647	Monoclonal	Mouse	BD Biosciences
JNK pT183/pY185 Alexa 647	Monoclonal	Mouse	BD Biosciences
