## Supplemental Table S2 for "A cell competition-based drug screen identifies a novel compound that induces dual c-Myc depletion and p53 activation"

### Sheet: Legend
Table S1. Drug likeness of DJ34.
Tab1	SwissADME predictions of the drug likeness of DJ34
Tab2	Aqueous solubility of DJ34 as determined by Turbidimetric Solubility Assay.
Tab3	Lipophilicity of DJ34 as determined by Log D7.4 shake flask assay
Tab4	Metabilic stability of DJ34 determiend in vitro using microsomes derived from human and mouse hepatocytes
Tab5	Cytochrome p450 (CYP) inhibition tests
Tab6	hERG inhibition assay for assessing potential cardiotoxicity of DJ34

### Sheet: 1. SwissADME
	Water Solubility
	ESOL Log S: -4.08
	ESOL Solubility (mg/ml): 2.39E-02
	ESOL Solubility (mol/l): 8.25E-05
	ESOL Class: Moderately soluble
	Ali Log S: -4.55
	Ali Solubility (mg/ml): 8.21E-03
	Ali Solubility (mol/l): 2.83E-05
	Ali Class: Moderately soluble
	Silicos-IT LogSw: -6.68
	Silicos-IT Solubility (mg/ml): 6.00E-05
	Silicos-IT Solubility (mol/l): 2.07E-07
	Silicos-IT class: Poorly soluble
	Pharmacokinetics
SMILES: C1=[NH2+]C=C(N1)CCNc1c2ccccc2nc2c1cccc2	GI absorption: High
Physiochemical properties	BBB permeant: Yes
Formula: C18H18N4	P-gp substrate: Yes
Molecular Weight: 290.36	CYP1A2 inhibitor: Yes
#Heavy atoms: 22	CYP2C19 inhibitor: No
#Aromatic heavy atoms: 14	CYP2C9 inhibitor: No
Fraction Csp3: 0.11	CYP2D6 inhibitor: Yes
#Rotatable bonds: 4	CYP3A4 inhibitor: No
#H-bond acceptors: 2	log Kp (cm/s): -5.55
#H-bond donors: 3
Molecular Refractivity: 100.85	Drug-Likeness
TPSA: 62.54 Å2	Lipinski #violations: 0
	Ghose #violations: 0
Lipophilicity	Veber #violations: 0
iLOGP: 0	Egan #violations: 0
XLOGP3: 3.55	Muegge #violations: 0
WLOGP: 1.01	Bioavailability Score: 0.55
MLOGP: -1.1
Silicos-IT Log P: 2.11	Medicinal Chemistry
Consensus Log Po/w: 1.11	PAINS #alerts: 1 (amino_acridine_A)
	Brenk #alerts: 1 (polycyclic_aromatic_hydrocarbon_2)
	Leadlikeness #violations: 1 (XLOGP3>3.5)
	Synthetic Accessibility: 3.34

### Sheet: 2. Aqueous solubility
Compound		Turbidimetric Aqueous Solubility
Cyprotex Id	Customer Id	Estimated Precipitation Range (µM)			Comments	Supplier Test Id	Control Group Id
		Lower Bound	Upper Bound	Calculated Mid-range
CY0000212762	DJ34	100	>100	>100		4020329	114284

### Sheet: 3. Lipophilicity
Compound		LogD (Shake Flask)
Cyprotex Id	Customer Id	LogD7.4 Octanol	Comments	Supplier Test Id	Control Group Id
CY0000212762	DJ34	0.745		4067260	115147

### Sheet: 4. Metabolic stability
Compound		Metabolic Stability (Species=Human, TerminationSolution=ACN, SingleIncubation=True, HasQCs=No)							Metabolic Stability (Species=Mouse, TerminationSolution=ACN, SingleIncubation=True, HasQCs=No)
Cyprotex Id	Customer Id	CLint (µL/min/mg protein)	SE CLint	t1/2 (min)	n	Comments	Supplier Test Id	Control Group Id	CLint (µL/min/mg protein)	SE CLint	t1/2 (min)	n	Comments	Supplier Test Id	Control Group Id
CY0000212762	DJ34	4.29	6.00	323	5		4024703	114355_1	18.6	4.53	74.6	5		4025227	114355_2

### Sheet: 5. CYP inhibition
Compound		Cytochrome P450 Inhibition IC50 Determination (Isoform=CYP1A, Substrate=ethoxyresorufin)						Cytochrome P450 Inhibition IC50 Determination (Isoform=CYP2C9, Substrate=tolbutamide)						Cytochrome P450 Inhibition IC50 Determination (Isoform=CYP3A4, Substrate=midazolam)						Cytochrome P450 Inhibition IC50 Determination (Isoform=CYP2D6, Substrate=dextromethorphan)						Cytochrome P450 Inhibition IC50 Determination (Isoform=CYP2C19, Substrate=mephenytoin)
Cyprotex Id	Customer Id	IC50 (µM)	SE (µM)	n	Comments	Supplier Test Id	Control Group Id	IC50 (µM)	SE (µM)	n	Comments	Supplier Test Id	Control Group Id	IC50 (µM)	SE (µM)	n	Comments	Supplier Test Id	Control Group Id	IC50 (µM)	SE (µM)	n	Comments	Supplier Test Id	Control Group Id	IC50 (µM)	SE (µM)	n	Comments	Supplier Test Id	Control Group Id
CY0000212762	DJ34	0.336	0.0278	7		4028045	114431_1	18.8	1.20	7		4028721	114431_3	>25		7	Unable to calculate an IC50 over concentration range tested. 35.4% Inhibition observed at 25µM.	4028714	114431_5	4.06	0.169	7		4028715	114431_2	7.76	1.95	7		4028716	114431_4

### Sheet: 6. hERG inhibition
Compound		hERG Channel Inhibition (IC50 Determination)
Cyprotex Id	Customer Id	IC50 (µM)	SE IC50 (µM)	n	Comments	Supplier Test Id	Control Group Id
CY0000212762	DJ34	3.24	0.546	15		4096076	115962
