## Supplemental Table S6 for "A cell competition-based drug screen identifies a novel compound that induces dual c-Myc depletion and p53 activation"

### Sheet: Sheet1
Kinase	% of Ctrl at 10,000 nM
CDC2L1	85
CDCL2	92
CDC2L5	100
CDK11	89
CDK2	95
CDK3	83
CDK4	76
CDK4-cyclinD1	100
CDK4-cyclinD3	100
CDK5	90
CDK7	99
CDK8	82
CDK9	88
CDKL1	96
CDKL2	87
CDKL3	75
CDKL5	94
CLK1	100
CLK2	94
CLK3	99
CLK4	96
DYRK1A	73
DYRK1B	88
DYRK2	61
ERK1	100
ERK2	84
ERK3	100
ERK4	98
ERK5	95
ERK8	93
GSK3A	89
GSK3B	87
HIPK1	42
HIPK2	69
HIPK3	94
HIPK4	81
ICK	100
JNK1	70
JNK2	100
JNK3	100
MAK	74
NLK	83
p38-alpha	100
p38-beta	97
p38-delta	91
p38-gamma	68
PCTK1	95
PCTK2	84
PCTK3	98
PFTAIRE2	87
PFTK1	95
PRP4	64
SRPK1	81
SRPK2	82
SRPK3	99
Target
